# Human placental trophoblasts support sustained *Treponema pallidum* replication and reveal new candidate host pathways implicated in congenital syphilis

**DOI:** 10.64898/2026.05.10.724106

**Authors:** Eliza R McColl, Diane G Edmondson, Bridget D DeLay, Karan G Kaval, Steven J Bark, Steven J Norris, Indira U Mysorekar

## Abstract

Congenital syphilis is a leading cause of preventable stillbirth, yet the mechanisms that enable *Treponema pallidum* subsp. *pallidum,* the etiological agent of syphilis, to traverse and persist within the human placenta are virtually unknown. This knowledge gap reflects, in part, the fastidious nature of *T. pallidum*, which has historically only been propagated in rabbit epithelial cells. Here, we demonstrate that *T. pallidum* replicates and can be propagated long-term in human placental trophoblast models. We identified three human trophoblast cell lines, JEG-3, BeWo, and HTR-8, that sustained robust *T. pallidum* replication for over 55 days. Confocal imaging with GFP-expressing *T. pallidum* demonstrated bacterial adherence to trophoblast cultures. To identify human placental pathways that may support *T. pallidum* replication and persistence, we performed bulk transcriptomic profiling of the three trophoblast lines co-cultured with *T. pallidum* for 3 or 7 days. Our findings revealed conserved host responses involving increased cholesterol synthesis, suppressed type I interferon signaling, and disrupted extracellular matrix organization. These data implicate host metabolic rewiring, innate immune attenuation, and extracellular matrix remodeling as candidate pathways that may promote *T. pallidum* invasion, replication and persistence within the placenta. Together, these models represent the first human placental systems capable of supporting efficient, long-term *T. pallidum* growth and provide a foundation for mechanistic studies of congenital syphilis pathogenesis.
