## Supplemental materia for "Human placental trophoblasts support sustained *Treponema pallidum* replication and reveal new candidate host pathways implicated in congenital syphilis": Supplementary File 3 - Overlapping Genes.xlsx

### Sheet: Overlapping_Day3_SigDown
	0
0	SFXN2

### Sheet: Overlapping_Day3_SigUp
	0
0	S100A3
1	HMGCS1
2	NDRG1
3	SERPINE1
4	MSMO1
5	LAMB3
6	UPK1A
7	TEK
8	HEG1
9	DHCR7
10	COL7A1
11	THBS3
12	INSIG1
13	PODXL
14	UCN2
15	GFOD1
16	CDA
17	LYPD3
18	CALHM3
19	FABP3
20	SOX15
21	PIK3IP1
22	MAFF
23	SLC22A4
24	RHOB
25	TRIM36
26	SLC8A2
27	ABCB6
28	ITGA2
29	C4orf47
30	KLF2
31	F2RL1
32	FN1
33	STARD4
34	CREG2
35	CEACAM1
36	ALS2CL
37	SFN
38	GABARAPL1
39	EMP3
40	PDLIM3
41	CYP51A1
42	CDCP1
43	GPR39
44	SCD
45	C15orf48
46	CD9
47	DUSP4
48	CDH5
49	LDLR
50	DUSP1
51	PORCN

### Sheet: Overlapping_Day7_SigDown
	0
0	INPP5D
1	IFITM3
2	LARGE2
3	LAYN
4	PARPBP
5	ABCA1
6	MX1
7	DOCK8
8	SFXN4
9	MPP1
10	TMEM37
11	CLCA2
12	TTC39A
13	SFXN2
14	IFITM2
15	CTSC
16	CRYBG1
17	ADAP2
18	OAS3
19	GCAT

### Sheet: Overlapping_Day7_SigUp
	0
0	SLC6A6
1	EFNA3
2	HMGCS1
3	TBX19
4	GPRC5A
5	BMP1
6	TGFBR1
7	SERINC2
8	MSMO1
9	ELL2
10	ORAI3
11	PLAUR
12	LBH
13	HAVCR2
14	TP53INP2
15	KLF4
16	TMOD1
17	INSIG2
18	SLC26A6
19	IQCN
20	SPNS2
21	CDA
22	IGF1R
23	P4HA1
24	LYPD3
25	DEGS2
26	MAFF
27	ABTB2
28	ABCB6
29	RNF223
30	PHLDA1
31	ITGA2
32	GIPR
33	TGFBI
34	IGFBP3
35	IDI1
36	GJB3
37	KCNC4
38	PTPRN
39	CTSK
40	STC2
41	MEGF6
42	L1CAM
43	GPR157
44	DUSP4
45	LOXL2
46	PCP2
47	MYO15B
48	ZFP36
49	HMGCR
50	DUSP1
51	CORO6
52	S100A3
53	TRAM2
54	COL5A1
55	RSPH9
56	BACH2
57	LAMB3
58	UPK1A
59	GADD45B
60	TMBIM1
61	RRAS
62	TCP11L1
63	PLOD2
64	DUSP5
65	DAGLB
66	SEMA3B
67	TENT5C
68	LGALS1
69	PODXL
70	SHB
71	ASAP2
72	WNT9A
73	FABP3
74	FAM214B
75	ANGPTL4
76	PIK3IP1
77	MPP3
78	CALHM3
79	ADGRB2
80	NKAIN4
81	ADAMTS5
82	FAM114A1
83	HSD11B1L
84	LAMC2
85	LRP2BP
86	CACNG4
87	SUN1
88	RHBDL1
89	KLF9
90	ERO1A
91	F2RL1
92	FN1
93	CXCR4
94	STARD4
95	CELSR3
96	GPR161
97	ATF3
98	ITGB2
99	EMP3
100	PDLIM3
101	LIMCH1
102	ADAMTS1
103	CDCP1
104	MT2A
105	ANG
106	PPFIA4
107	HES1
108	AHNAK2
109	ABCA3
110	MB
111	LDLR
112	PORCN
113	VEGFA
114	FAM107B
115	CFAP45
116	SPRY4
117	CST6
118	SERPINE1
119	MT1X
120	ANKRD9
121	TEK
122	TUBA1A
123	HEG1
124	CAPN12
125	NDNF
126	FSCN2
127	CHRM4
128	KCTD11
129	SEMA5B
130	RASA4B
131	UCN2
132	GFOD1
133	DHCR24
134	SBK2
135	ZNF470
136	NYAP1
137	SOX15
138	KRT16
139	RHOB
140	ASIC3
141	TRIM36
142	TUBB3
143	MXD1
144	RIOK3
145	RHOF
146	TGFB1
147	FBXO2
148	DUSP10
149	GSN
150	MUC1
151	TMEM158
152	GABARAPL1
153	OSMR
154	ANKRD37
155	TMEM74B
156	CYP26B1
157	CLDN14
158	RNF24
159	DNAJB2
160	IL4R
161	JUND
162	PLPP1
163	N4BP3
164	RASA4
165	MISP
166	MYEOV
167	CRISPLD2
168	NLGN2
169	NDRG1
170	IL6R
171	SGK1
172	NR4A3
173	PLA2G4D
174	P4HA2
175	COL7A1
176	ISG20
177	INSIG1
178	KLF7
179	TNFSF9
180	NOTCH3
181	MLLT11
182	DIPK2A
183	PALM
184	ZSWIM5
185	ATP6V0A4
186	KLF2
187	ITGA5
188	C19orf71
189	ALCAM
190	KCND1
191	NXNL2
192	HK2
193	PIWIL2
194	CREG2
195	KLF6
196	ADAMTSL5
197	GCSAM
198	BICDL1
199	IL11
200	SLC35F3
201	BDKRB2
202	EMP1
203	IGFL2
204	CYP51A1
205	DPYSL2
206	SCD
207	PINK1
208	ALOXE3
209	ICAM5
210	C15orf48
211	RNF208
212	RELT
213	JUN
214	TUBA4A
215	CCDC17
216	PPP2R5B
217	PAG1
218	COL6A1
